# Life on the leaf: Seasonal activities of the phyllosphere microbiome of perennial crops

**DOI:** 10.1101/2021.04.20.440608

**Authors:** Adina C. Howe, Nejc Stopnisek, Shane K. Dooley, Fan Yang, Keara L. Grady, Ashley Shade

## Abstract

Plants and microorganisms form beneficial associations. Understanding plant-microbe interactions will inform microbiome management to enhance crop productivity and resilience to stress. Here, we apply a genome-centric approach to identify key leaf microbiome members on field-grown switchgrass and miscanthus, and quantify their activities for switchgrass over two growing seasons. We integrate metagenome and metatranscriptome sequencing from 192 leaf samples collected over key time points in crop phenology. We curated 40 focal metagenome-assembled-genomes (MAGs) and conservatively focus analysis on transcript recruitment to medium and high-quality MAGs that were <10% contaminated and >50% complete. Classes represented by these MAGs (Actinomycetia, Alpha- and Gamma-Proteobacteria, and Bacteroidota) were active and had seasonal dynamics in key functions, including enrichments in transcripts for of short chain dehydrogenase, molybdopterin oxioreductase, and polyketide cyclase in the late season. The majority of MAGs had activated stress-associated pathways, including trehalose metabolism, indole acetic acid degradation, betaine biosynthesis, and reactive oxygen species degradation, suggesting direct engagement with the host environment. We also detected seasonally activated biosynthetic pathways for terpenes (carotenoid and isoprenoids), and for various non-ribosomal peptide pathways that were poorly annotated. Overall, this study overcame laboratory and bioinformatic challenges associated with field-based leaf metatranscriptome analysis to inform potential key activities of these phyllosphere populations. These activities collectively support that leaf-associated bacterial populations are seasonally dynamic, responsive to host cues and interactively engage in feedbacks with the plant.
