## Supplementary material for "Life on the leaf: Seasonal activities of the phyllosphere microbiome of perennial crops": Dataset: Dataset3_focal-mag-data_MiMAG.xlsx

### Sheet: focal-mag-data
MAG ID	Kingdom	Phylum	Class	Order	Family	Genus	Species	CheckM Annotation	membership	completeness	contamination	# contigs (>= 0 bp)	# contigs (>= 1000 bp)	# contigs (>= 5000 bp)	# contigs (>= 10000 bp)	# contigs (>= 25000 bp)	# contigs (>= 50000 bp)	Total length (>= 0 bp)	Total length (>= 1000 bp)	Total length (>= 5000 bp)	Total length (>= 10000 bp)	Total length (>= 25000 bp)	Total length (>= 50000 bp)	# contigs	Largest contig	Total length	GC (%)	N50	N75	L50	L75	# N's per 100 kbp
M1	Bacteria	Actinobacteriota	Actinomycetia	Actinomycetales	Microbacteriaceae	Frigoribacterium		'o__Actinomycetales'	other	62.4855	3.93064	471	471	140	30	0	0	2283307	2283307	1149130	402840	0	0	471	22400	2283307	72.01	5055	3494	139	277	0
M100	Bacteria	Bacteroidota	Bacteroidia	Cytophagales	Spirosomaceae	Spirosoma		'o__Cytophagales'	shared	63.2696	2.67857	735	735	283	48	1	1	3884770	3884770	2291900	677282	57640	57640	735	57640	3884770	54.49	5741	3856	219	425	0
M102	Bacteria	Proteobacteria	Alphaproteobacteria	Rhizobiales	Beijerinckiaceae	Methylobacterium		'k__Bacteria'	shared	63.6782	7.75862	472	472	258	95	8	0	3339066	3339066	2563098	1467182	239159	0	472	38664	3339066	70.46	8542	5241	117	247	0
M105	Bacteria	Actinobacteriota	Actinomycetia	Actinomycetales	Microbacteriaceae	Microbacterium		'o__Actinomycetales'	other	89.7482	2.86195	414	414	227	89	11	0	3190093	3190093	2536341	1548890	371952	0	414	44473	3190093	69.86	9603	5931	94	201	0
M109	Bacteria	Proteobacteria	Alphaproteobacteria	Sphingomonadales	Sphingomonadaceae	Sphingomonas	Sphingomonas sp003951315	'o__Sphingomonadales'	shared	62.8667	7.01456	493	493	164	23	0	0	2420544	2420544	1262878	301338	0	0	493	18925	2420544	68.73	5174	3680	154	294	0
M111	Bacteria	Proteobacteria	Alphaproteobacteria	Rhizobiales	Beijerinckiaceae	Methylobacterium	Methylobacterium gossipiicola	'k__Bacteria'	shared	50.8882	3.44828	453	453	220	63	4	1	2949620	2949620	2117908	1020578	146431	56509	453	56509	2949620	69.31	7690	4777	115	240	0
M12	Bacteria	Proteobacteria	Alphaproteobacteria	Rhizobiales	Beijerinckiaceae	Methylobacterium		'o__Rhizobiales'	shared	73.5398	2.3511	608	608	268	79	2	0	3691806	3691806	2493722	1160147	58254	0	608	33250	3691806	69.53	6989	4308	161	328	0
M17	Bacteria	Proteobacteria	Alphaproteobacteria	Rickettsiales	Rickettsiaceae			'o__Rickettsiales'	other	67.277	1.34281	194	194	59	3	0	0	864055	864055	401607	33423	0	0	194	11743	864055	34.38	4616	3395	66	121	0
M21	Bacteria	Proteobacteria	Gammaproteobacteria	Burkholderiales	Burkholderiaceae	Xylophilus		'o__Burkholderiales'	other	93.6725	1.55763	347	347	247	156	53	8	4681335	4681335	4330509	3686380	2066375	583743	347	124187	4681335	70.6	21858	11021	65	140	0
M32	Bacteria	Proteobacteria	Alphaproteobacteria	Rhizobiales	Beijerinckiaceae	Methylobacterium		'o__Rhizobiales'	shared	67.5199	3.64172	578	578	254	67	3	0	3396466	3396466	2269163	974181	92648	0	578	38959	3396466	69.19	6724	4313	156	315	0
M35	Bacteria	Proteobacteria	Alphaproteobacteria	Rickettsiales	Rickettsiaceae			'o__Rickettsiales'	other	70.0768	2.92259	204	204	81	14	0	0	1066761	1066761	632953	168753	0	0	204	15367	1066761	32.09	5731	3983	63	118	0
M44	Bacteria	Proteobacteria	Alphaproteobacteria	Rhizobiales	Beijerinckiaceae	Methylobacterium	Methylobacterium salsuginis	'k__Bacteria'	shared	50.1754	2.63158	696	696	187	18	0	0	3121828	3121828	1355892	228081	0	0	696	20468	3121828	70.16	4538	3384	231	429	0
M47	Bacteria	Bacteroidota	Bacteroidia	Cytophagales	Spirosomaceae	Spirosoma		'o__Cytophagales'	shared	81.5904	2.52976	646	646	401	164	18	0	5342470	5342470	4445457	2769770	610163	0	646	48992	5342470	53.34	10625	6198	155	323	0
M52	Bacteria	Proteobacteria	Alphaproteobacteria	Rhizobiales	Beijerinckiaceae	Methylobacterium		'o__Rhizobiales'	shared	87.3961	4.77333	422	422	304	178	29	1	4589124	4589124	4158717	3273132	997106	51821	422	51821	4589124	70.21	14780	8841	99	196	0
M55	Bacteria	Proteobacteria	Alphaproteobacteria	Sphingomonadales	Sphingomonadaceae	Sphingomonas		'o__Sphingomonadales'	shared	68.0204	3.66464	511	511	209	40	0	0	2745001	2745001	1689105	542504	0	0	511	24526	2745001	66.66	5920	3930	152	293	0
M60	Bacteria	Actinobacteriota	Actinomycetia	Actinomycetales	Quadrisphaeraceae	Quadrisphaera		'o__Actinomycetales'	shared	95.9538	4.81696	289	289	219	139	42	5	3844481	3844481	3583547	3012840	1488249	297842	289	67126	3844481	75.71	19756	10703	62	127	0
M66	Bacteria	Proteobacteria	Gammaproteobacteria	Burkholderiales	Burkholderiaceae	Variovorax		'o__Burkholderiales'	other	69.6804	3.10872	631	631	251	66	0	0	3500111	3500111	2151094	887593	0	0	631	23348	3500111	68.87	6131	4018	178	357	0
M67	Bacteria	Actinobacteriota	Actinomycetia	Actinomycetales	Microbacteriaceae	Amnibacterium		'o__Actinomycetales'	other	95.3965	4.13861	354	354	225	110	10	1	3170845	3170845	2729297	1914167	322012	54574	354	54574	3170845	73.99	12866	6896	82	166	0
M77	Bacteria	Proteobacteria	Gammaproteobacteria	Burkholderiales	Burkholderiaceae	Acidovorax	Acidovorax_A wautersii	'o__Burkholderiales'	shared	98.7656	3.09343	138	138	120	107	66	27	4632829	4632829	4567038	4464198	3799302	2409749	138	183705	4632829	68.79	53431	29607	26	55	0
M8	Bacteria	Proteobacteria	Alphaproteobacteria	Rhizobiales	Beijerinckiaceae	Methylobacterium		'o__Rhizobiales'	shared	87.9447	5.67921	446	446	276	131	26	1	4182019	4182019	3587938	2565447	916938	57751	446	57751	4182019	71.61	13066	6968	91	200	0
M86	Bacteria	Actinobacteriota	Actinomycetia	Actinomycetales	Quadrisphaeraceae	Pseudokineococcus	Pseudokineococcus lusitanus	'o__Actinomycetales'	other	59.3242	1.92678	415	415	90	2	0	0	1716650	1716650	607645	28867	0	0	415	15755	1716650	77.37	4191	3201	146	262	0
M87	Bacteria	Proteobacteria	Alphaproteobacteria	Rhizobiales	Beijerinckiaceae	Methylobacterium	Methylobacterium sp001455965	'k__Bacteria'	shared	59.0112	2.71132	860	860	347	67	1	0	4612747	4612747	2817087	894124	36193	0	860	36193	4612747	68.47	5979	3912	254	493	0
M9	Bacteria	Bacteroidota	Bacteroidia	Cytophagales	Hymenobacteraceae	Hymenobacter		'k__Bacteria'	shared	65	0	573	573	371	176	22	1	5162940	5162940	4432915	3022292	742076	69103	573	69103	5162940	62.41	11946	7021	136	277	0
M94	Bacteria	Proteobacteria	Gammaproteobacteria	Burkholderiales	Burkholderiaceae	Xylophilus		'o__Burkholderiales'	other	55.3662	0.229546	583	583	204	56	2	0	3075187	3075187	1763101	773378	51960	0	583	26254	3075187	69.53	5747	3712	162	331	0
M99	Bacteria	Actinobacteriota	Actinomycetia	Propionibacteriales	Nocardioidaceae	Aeromicrobium		'o__Actinomycetales'	other	56.1744	4.88774	426	426	109	11	0	0	1904475	1904475	803113	138387	0	0	426	23048	1904475	71.43	4503	3410	141	263	0
S117	Bacteria	Proteobacteria	Alphaproteobacteria	Sphingomonadales	Sphingomonadaceae	Novosphingobium		'o__Sphingomonadales'	shared	75.8006	7.19032	439	439	216	67	5	0	2848569	2848569	2049016	1005489	155516	0	439	48483	2848569	65.48	7685	4769	116	234	0
S120	Bacteria	Bacteroidota	Bacteroidia	Sphingobacteriales	Sphingobacteriaceae	Pedobacter	Pedobacter agri	'p__Bacteroidetes'	shared	54.9442	1.77033	645	645	157	17	1	0	2781930	2781930	1128864	238033	26246	0	645	26246	2781930	37.77	4299	3277	214	401	0
S27	Bacteria	Proteobacteria	Gammaproteobacteria	Burkholderiales	Burkholderiaceae	Variovorax		'o__Burkholderiales'	other	75.1866	6.37072	432	432	254	115	5	0	3361440	3361440	2744241	1731186	152823	0	432	38616	3361440	69.09	10641	6121	111	214	0
S28	Bacteria	Proteobacteria	Gammaproteobacteria	Pseudomonadales	Pseudomonadaceae	Pseudomonas	Pseudomonas_E cerasi	'o__Pseudomonadales'	shared	97.5657	1.86767	386	386	286	193	56	12	5391567	5391567	5022081	4358887	2220033	831457	386	104525	5391567	59.65	20508	11748	78	165	0
S29	Bacteria	Actinobacteriota	Actinomycetia	Actinomycetales	Quadrisphaeraceae	Pseudokineococcus	Pseudokineococcus lusitanus	'o__Actinomycetales'	other	75.2987	2.79383	483	483	185	38	0	0	2555357	2555357	1525964	516327	0	0	483	23908	2555357	77.41	5943	3848	140	275	0
S30	Bacteria	Proteobacteria	Gammaproteobacteria	Enterobacterales	Enterobacteriaceae	Pantoea	Pantoea ananatis	'f__Enterobacteriaceae'	other	99.604	0.672095	194	194	167	129	66	22	4478797	4478797	4380276	4081847	3083144	1551486	194	120152	4478797	53.94	37576	20232	39	79	0
S36	Bacteria	Proteobacteria	Gammaproteobacteria	Pseudomonadales	Pseudomonadaceae	Pseudomonas	Pseudomonas_E coleopterorum	'k__Bacteria'	shared	50.1754	7.89474	502	502	119	15	0	0	2139209	2139209	841337	192746	0	0	502	21285	2139209	62.63	4310	3210	169	313	0
S50	Bacteria	Proteobacteria	Alphaproteobacteria	Sphingomonadales	Sphingomonadaceae	Novosphingobium		'o__Sphingomonadales'	shared	62.0334	9.62909	546	546	224	82	14	2	3555575	3555575	2435855	1481018	502354	116286	546	65113	3555575	64.8	8043	4435	116	273	0
S56	Bacteria	Proteobacteria	Alphaproteobacteria	Sphingomonadales	Sphingomonadaceae	Sphingomonas		'k__Bacteria'	shared	59.9843	8.62069	797	797	239	75	3	0	4156378	4156378	2262278	1151856	92510	0	797	35020	4156378	68.3	5515	3519	204	444	0
S61	Bacteria	Proteobacteria	Gammaproteobacteria	Burkholderiales	Burkholderiaceae	Massilia		'o__Burkholderiales'	shared	84.0041	2.52324	724	724	424	165	11	1	5478725	5478725	4403096	2564795	393054	57360	724	57360	5478725	66	9604	5688	183	370	0
S71	Bacteria	Proteobacteria	Alphaproteobacteria	Sphingomonadales	Sphingomonadaceae			'o__Sphingomonadales'	other	68.2119	7.15342	517	517	166	25	0	0	2483368	2483368	1272095	342914	0	0	517	19949	2483368	70.38	5093	3573	160	308	0
S74	Bacteria	Proteobacteria	Gammaproteobacteria	Pseudomonadales	Pseudomonadaceae	Pseudomonas		'o__Pseudomonadales'	shared	54.2794	0.606061	577	577	106	5	0	0	2284683	2284683	691131	56836	0	0	577	11765	2284683	59.68	3914	3145	209	374	0
S8	Bacteria	Bacteroidota	Bacteroidia	Flavobacteriales	Weeksellaceae	Chryseobacterium		'o__Flavobacteriales'	shared	91.7224	1.73259	408	408	257	126	22	0	3807532	3807532	3271859	2342076	692991	0	408	49900	3807532	41.43	13716	6922	89	187	0
S80	Bacteria	Actinobacteriota	Actinomycetia	Mycobacteriales	Mycobacteriaceae	Rhodococcus	Rhodococcus sp000686025	'k__Bacteria'	other	60.9404	5.89342	584	584	73	3	0	0	2186420	2186420	482204	38080	0	0	584	17246	2186420	68.18	3696	2950	217	383	0
S9	Bacteria	Bacteroidota	Bacteroidia	Flavobacteriales	Weeksellaceae	Chryseobacterium		'o__Flavobacteriales'	shared	75.2093	2.81863	602	602	222	39	1	0	3089678	3089678	1749670	523959	25439	0	602	25439	3089678	44.13	5505	3829	183	351	0

### Sheet: non-focals
	Abundance	Prevalence		Completeness	Contamination
M10	0.0896998	0.235294	'k__Bacteria'	25.4386	0
M101	0.0271493	0.151261	'k__Bacteria'	5.17241	0
M103	2.16342	0.306723	'root'	0	0
M104	0.71547	0.306723	'root'	0	0
M106	0.614706	0.407563	'root'	0	0
M107	0.0917075	0.0630252	'root'	0	0
M108	0.0239216	0.105042	'root'	8.33333	0
M11	0.159633	0.264706	'k__Bacteria'	10.6583	0.862069
M110	0.194723	0.113445	'o__Actinomycetales'	11.494	0
M13	0.0389794	0.117647	'root'	0	0
M14	0.807292	0.327731	'root'	0	0
M15	0.409061	0.302521	'root'	0	0
M16	1.74799	0.302521	'root'	0	0
M18	0.0423178	0.142857	'k__Bacteria'	26.8025	2.58621
M19	0.125066	0.142857	'root'	0	0
M2	0.0258174	0.180672	'o__Rhizobiales'	33.1202	0
M20	0.497272	0.231092	'o__Rhizobiales'	85.2805	27.8193
M23	0.781292	0.264706	'o__Sphingomonadales'	63.4538	12.8971
M24	0.137462	0.226891	'k__Bacteria'	47.4138	6.03448
M25	0.170227	0.109244	'k__Bacteria'	39.2823	2.45614
M26	0.114187	0.155462	'root'	0	0
M27	0.0533576	0.155462	'k__Bacteria'	31.0345	0
M28	0.0248953	0.134454	'k__Archaea'	13.8509	1.40187
M29	0.25468	0.310924	'k__Bacteria'	71.7137	58.5423
M3	0.0646008	0.172269	'root'	0	0
M30	0.270268	0.294118	'k__Bacteria'	49.7076	2.63158
M31	0.652609	0.306723	'root'	0	0
M33	0.0823529	0.130252	'root'	0	0
M34	0.129715	0.159664	'k__Bacteria'	8.62069	0
M36	0.0893665	0.159664	'k__Bacteria'	8.62069	0
M37	0.166229	0.0588235	'root'	0	0
M38	0.292608	0.340336	'root'	0	0
M39	0.0313247	0.10084	'root'	0	0
M4	0.175174	0.235294	'o__Burkholderiales'	87.0345	25.2149
M40	1.32786	0.306723	'root'	0	0
M41	0.152022	0.201681	'k__Bacteria'	20.6897	1.72414
M42	0.0303723	0.0252101	'k__Bacteria'	10.1097	0
M43	0.0207859	0.0462185	'k__Archaea'	16.9243	1.00647
M45	0.162479	0.193277	'root'	4.16667	0
M46	0.117349	0.172269	'root'	0	0
M48	1.20652	0.306723	'root'	0	0
M49	0.371844	0.214286	'k__Bacteria'	41.2281	3.50877
M5	0.071286	0.252101	'k__Archaea'	25.677	11.6822
M50	0.343753	0.197479	'k__Bacteria'	72.4138	15.2821
M51	0.0095727	0.0252101	'k__Bacteria'	16.6667	0
M53	0.0542199	0.130252	'k__Bacteria'	7.01754	0
M54	0.205022	0.281513	'k__Bacteria'	38.1452	5.17241
M56	0.0181749	0.268908	'k__Bacteria'	44.2006	54.7858
M57	0.12281	0.197479	'f__Rhizobiaceae'	34.5415	0.998117
M58	13.2759	0.571429	'k__Bacteria'	4.26332	0
M59	0.0569045	0.214286	'k__Bacteria'	33.4483	1.72414
M6	0.580748	0.571429	'k__Archaea'	39.3602	55.5595
M61	0.119158	0.147059	'k__Bacteria'	47.5549	0.862069
M62	0.125	0.222689	'k__Bacteria'	41.5517	1.72414
M63	1.80238	0.310924	'root'	0	0
M65	0.0906126	0.159664	'o__Rhizobiales'	15.8535	0.604839
M68	0.112745	0.201681	'root'	0	0
M69	0.247659	0.193277	'root'	4.16667	0
M7	0.135105	0.256303	'k__Bacteria'	29.6134	6.34796
M70	0.0597543	0.0294118	'root'	4.16667	0
M71	0.0576065	0.352941	'root'	0	0
M72	1.19867	0.306723	'root'	0	0
M73	0.0467195	0.0630252	'root'	0	0
M74	0.0812412	0.252101	'o__Rhizobiales'	76.2163	92.1604
M75	0.896858	0.306723	'root'	0	0
M76	0.153879	0.180672	'k__Bacteria'	15.6897	0
M78	0.222765	0.189076	'k__Bacteria'	41.2069	3.44828
M79	0.0695865	0.222689	'k__Bacteria'	18.4483	0.626959
M80	0.0533414	0.172269	'k__Bacteria'	79.4044	54.1275
M81	0.043921	0.180672	'k__Bacteria'	14.9123	1.75439
M82	0.631068	0.558824	'root'	0	0
M83	0.447438	0.302521	'root'	0	0
M84	0.0590672	0.163866	'k__Bacteria'	39.6552	2.58621
M85	0.230969	0.113445	'k__Archaea'	0.790798	0.0718907
M88	2.37992	0.306723	'root'	0	0
M89	0.0139958	0.0378151	'p__Bacteroidetes'	27.3472	0
M90	0.420595	0.235294	'o__Rhizobiales'	48.0288	5.72904
M91	0.735757	0.571429	'k__Bacteria'	2.3511	7.83699
M92	0.105179	0.184874	'root'	0	0
M93	0.361589	0.180672	'k__Bacteria'	46.5517	1.72414
M95	0.0687158	0.222689	'k__Bacteria'	7.68025	0
M96	5.54947	0.306723	'root'	0	0
M97	1.73543	0.306723	'root'	0	0
M98	0.0195141	0.319328	'k__Archaea'	24.9641	4.20561
S1	0.155466	0.306723	'k__Bacteria'	12.2807	1.75439
S10	3.49665	0.281513	'root'	0	0
S100	0.0542702	0.0504202	'p__Bacteroidetes'	43.0635	1.03175
S101	0.0843496	0.117647	'root'	0	0
S102	0.0286885	0.0966387	'root'	0	0
S103	0.0468594	0.0294118	'root'	0	0
S104	0.892279	0.277311	'k__Bacteria'	42.8736	0.862069
S105	0.134804	0.0420168	'root'	0	0
S106	1.44365	0.453782	'root'	0	0
S107	0.576357	0.268908	'root'	0	0
S108	0.264523	0.172269	'k__Bacteria'	29.1379	0
S109	1.13625	0.268908	'root'	0	0
S11	0.0174074	0.0672269	'o__Pseudomonadales'	20.7342	0.470779
S110	0.886252	0.268908	'root'	0	0
S111	0.385645	0.268908	'root'	0	0
S112	0.752924	0.268908	'root'	0	0
S113	0.0698529	0.0840336	'c__Alphaproteobacteria'	26.0106	1.20664
S114	0.0483597	0.205882	'o__Actinomycetales'	47.2354	18.5875
S115	1.22254	0.277311	'root'	0	0
S116	0.0594177	0.268908	'k__Archaea'	10.6997	1.22214
S118	0.258578	0.151261	'k__Bacteria'	10.5263	0
S119	0.216019	0.184874	'k__Bacteria'	10.3448	0
S12	0.127626	0.0546218	'root'	0	0
S121	0.281652	0.184874	'k__Bacteria'	68.9342	12.5392
S122	0.0589869	0.0336134	'root'	0	0
S123	0.112618	0.231092	'o__Rhizobiales'	63.6911	29.9597
S124	1.12754	0.273109	'root'	0	0
S125	0.0471569	0.092437	'root'	0	0
S126	0.0817125	0.159664	'k__Bacteria'	8.77193	0
S127	0.345785	0.214286	'root'	4.16667	0
S13	0.185238	0.142857	'k__Bacteria'	6.89655	0
S14	0.0542528	0.0252101	'root'	0	0
S15	0.0629939	0.0252101	'root'	4.16667	0
S16	0.0637689	0.168067	'k__Bacteria'	30.3448	1.72414
S17	0.0959821	0.197479	'root'	0	0
S18	2.35718	0.571429	'k__Bacteria'	1.17555	0
S19	1.83687	0.268908	'root'	0	0
S2	0.0308915	0.12605	'k__Bacteria'	96.2069	31.2696
S20	0.755318	0.268908	'root'	0	0
S21	0.116832	0.130252	'k__Bacteria'	41.7241	6.03448
S22	0.236248	0.281513	'o__Rhizobiales'	91.7286	94.4018
S23	0.0886484	0.159664	'root'	2.08333	0
S24	0.128052	0.0420168	'p__Bacteroidetes'	39.9575	0
S25	0.166764	0.260504	'k__Bacteria'	77.8527	84.9843
S26	1.52237	0.243697	'k__Bacteria'	42.6176	9.71787
S3	0.11709	0.226891	'o__Sphingomonadales'	55.0822	10.6335
S31	0.156895	0.201681	'k__Bacteria'	87.7743	35.3135
S32	0.341078	0.151261	'k__Bacteria'	8.62069	0
S33	0.0746738	0.138655	'o__Burkholderiales'	43.6076	2.80374
S34	0.132041	0.0840336	'k__Bacteria'	55.2194	22.4556
S35	0.0986204	0.285714	'k__Bacteria'	1.59352	0
S37	1.24852	0.298319	'o__Sphingomonadales'	24.9748	3.00504
S38	0.170871	0.180672	'k__Bacteria'	17.2414	0
S39	0.104602	0.0588235	'root'	0	0
S4	0.256699	0.252101	'root'	0	0
S40	0.0136555	0.155462	'k__Bacteria'	15.1358	1.01881
S41	0.0915806	0.147059	'k__Bacteria'	8.62069	0
S42	0.0374332	0.529412	'k__Bacteria'	18.046	0.940439
S43	0.0949735	0.205882	'k__Bacteria'	27.7586	6.89655
S44	2.94458	0.273109	'root'	0	0
S45	0.528766	0.197479	'k__Bacteria'	4.09357	0
S46	0.328673	0.298319	'o__Sphingomonadales'	17.4223	2.38908
S47	0.320301	0.197479	'o__Actinomycetales'	40.0625	0.673401
S48	0.0345311	0.10084	'k__Bacteria'	38.7931	0
S49	0.199805	0.268908	'k__Bacteria'	69.3567	57.8947
S5	0.0535714	0.012605	'root'	0	0
S51	0.0555497	0.117647	'o__Pseudomonadales'	47.211	1.01577
S52	10.9035	0.306723	'k__Bacteria'	4.83254	0
S53	0.102368	0.247899	'k__Archaea'	33.8186	4.10975
S54	0.216378	0.159664	'k__Bacteria'	70.6897	48.1609
S55	0.0451505	0.155462	'k__Bacteria'	11.2069	0
S57	0.182409	0.184874	'k__Bacteria'	68.9655	31.0345
S58	0.0196463	0.0504202	'k__Archaea'	11.0352	0
S59	0.0519063	0.151261	'k__Bacteria'	10.3448	0.862069
S6	0.136296	0.163866	'root'	0	0
S60	0.333353	0.273109	'k__Bacteria'	0.15674	0
S62	0.349786	0.0672269	'k__Bacteria'	44.2006	12.7586
S63	0.0429165	0.109244	'k__Bacteria'	30.1411	3.44828
S64	0.022645	0.121849	'k__Bacteria'	19.7796	2.58953
S65	0.485668	0.268908	'root'	0	0
S66	0.239545	0.147059	'k__Bacteria'	18.1034	0
S67	1.85049	0.273109	'root'	0	0
S68	0.0479918	0.0546218	'root'	0	0
S69	0.164563	0.130252	'k__Bacteria'	36.6771	0
S7	3.78651	0.571429	'root'	0	0
S70	0.682954	0.0756303	'root'	0	0
S72	0.0801414	0.134454	'k__Bacteria'	18.1034	1.72414
S73	0.104629	0.172269	'k__Archaea'	36.0113	7.29691
S75	0.0407558	0.109244	'k__Bacteria'	42.4561	10.5263
S76	0.139734	0.184874	'k__Bacteria'	52.3923	15.7895
S77	0.0420294	0.12605	'k__Bacteria'	32.6156	0
S78	0.923519	0.281513	'root'	0	0
S79	0.0446258	0.0756303	'k__Bacteria'	20.6897	1.72414
S81	0.0525832	0.0966387	'o__Burkholderiales'	14.1906	0.34
S82	0.117217	0.142857	'root'	0	0
S83	0.151428	0.134454	'root'	0	0
S84	0.74422	0.571429	'k__Archaea'	56.0808	128.726
S85	0.139076	0.302521	'f__Rhizobiaceae'	57.8142	11.5188
S86	0.222059	0.0420168	'root'	0	0
S87	0.135613	0.130252	'k__Bacteria'	80.4232	43.605
S88	0.803431	0.268908	'root'	0	0
S89	6.01767	0.281513	'root'	0	0
S90	0.188783	0.214286	'k__Bacteria'	39.6552	7.47126
S91	0.255695	0.0714286	'p__Bacteroidetes'	47.0423	1.19048
S92	0.0139072	0.0420168	'k__Archaea'	2.04889	0.682962
S93	0.041347	0.0546218	'root'	0	0
S94	0.125761	0.205882	'k__Bacteria'	18.1287	0
S95	2.72995	0.147059	'root'	0	0
S96	0.0948009	0.210084	'k__Bacteria'	35.0575	0
S97	0.0426471	0.0378151	'k__Bacteria'	14.6552	0
S98	0.0419247	0.235294	'k__Bacteria'	8.62069	0
S99	0.547837	0.315126	'k__Bacteria'	31.3397	7.89474
M64	0.2377	0.222689	'o__Pseudomonadales'	97.4242	2.09276
Excluded due to poor read coverage in metatranscriptomes
MAG ID	annotation	completeness	contamination	# contigs (>= 0 bp)	# contigs (>= 1000 bp)	# contigs (>= 5000 bp)	# contigs (>= 10000 bp)	# contigs (>= 25000 bp)	# contigs (>= 50000 bp)	Total length (>= 0 bp)	Total length (>= 1000 bp)	Total length (>= 5000 bp)	Total length (>= 10000 bp)	Total length (>= 25000 bp)	Total length (>= 50000 bp)	# contigs	Largest contig	Total length	GC (%)	N50	N75	L50	L75	# N's per 100 kbp
M22	'c__Deltaproteobacteria'	73.1183	2.60369	87	87	78	67	42	14	2491555	2491555	2459045	2374387	1928627	941889	87	117938	2491555	62.83	42254	26913	21	40	0
