## Supplementary material for "Life on the leaf: Seasonal activities of the phyllosphere microbiome of perennial crops": Dataset: Dataset5-other-metags.xlsx

### Sheet: sample-list
JGI Sequence File Name	Plant	Location	Year	State	Year-State	Principal Investigator	JGI Project ID
X10703.1.175182.ACAGTG.fastq.gz.sam.bam.sorted.bed.bed2.counts	Switchgrass	KBS	2015	MI	2015-MI	Tiedje, James	1111851
X10703.2.175184.GCCAAT.fastq.gz.sam.bam.sorted.bed.bed2.counts	Switchgrass	KBS	2015	MI	2015-MI	Tiedje, James	1111853
X10703.3.175186.CAGATC.fastq.gz.sam.bam.sorted.bed.bed2.counts	Switchgrass	KBS	2015	MI	2015-MI	Tiedje, James	1111855
X10703.4.175188.ACTTGA.fastq.gz.sam.bam.sorted.bed.bed2.counts	Switchgrass	KBS	2015	MI	2015-MI	Tiedje, James	1111857
X10703.5.175190.GATCAG.fastq.gz.sam.bam.sorted.bed.bed2.counts	Switchgrass	KBS	2015	MI	2015-MI	Tiedje, James	1111859
X10703.6.175192.TAGCTT.fastq.gz.sam.bam.sorted.bed.bed2.counts	Switchgrass	KBS	2015	MI	2015-MI	Tiedje, James	1111861
X10703.7.175194.GGCTAC.fastq.gz.sam.bam.sorted.bed.bed2.counts	Switchgrass	KBS	2015	MI	2015-MI	Tiedje, James	1111863
X10703.8.175196.CTTGTA.fastq.gz.sam.bam.sorted.bed.bed2.counts	Switchgrass	KBS	2015	MI	2015-MI	Tiedje, James	1111865
X6908.5.57555.CTTGTA.fastq.gz.sam.bam.sorted.bed.bed2.counts	Miscanthus	KBS	2012	MI	2012-MI	Tiedje, James	1018622
X6908.5.57555.TAGCTT.fastq.gz.sam.bam.sorted.bed.bed2.counts	Switchgrass	KBS	2012	MI	2012-MI	Tiedje, James	1018628
X7272.1.65788.CTTGTA.fastq.gz.sam.bam.sorted.bed.bed2.counts	Miscanthus	KBS	2012	MI	2012-MI	Tiedje, James	1018622
X7304.5.67064.GTAGAG.fastq.gz.sam.bam.sorted.bed.bed2.counts	Miscanthus	KBS	2012	MI	2012-MI	Tiedje, James	1023784
X7304.6.67058.GTCCGC.fastq.gz.sam.bam.sorted.bed.bed2.counts	Miscanthus	KBS	2012	MI	2012-MI	Tiedje, James	1023787
X7304.7.67062.GTGAAA.fastq.gz.sam.bam.sorted.bed.bed2.counts	Miscanthus	KBS	2012	MI	2012-MI	Tiedje, James	1023790
X7332.7.69360.TTAGGC.fastq.gz.sam.bam.sorted.bed.bed2.counts	Switchgrass	KBS	2012	MI	2012-MI	Tiedje, James	1023814
X7333.1.69391.CGTACG.fastq.gz.sam.bam.sorted.bed.bed2.counts	Miscanthus	KBS	2012	MI	2012-MI	Tiedje, James	1023793
X7333.2.69394.GAGTGG.fastq.gz.sam.bam.sorted.bed.bed2.counts	Miscanthus	KBS	2012	MI	2012-MI	Tiedje, James	1023796
X7333.3.69392.GGTAGC.fastq.gz.sam.bam.sorted.bed.bed2.counts	Miscanthus	KBS	2012	MI	2012-MI	Tiedje, James	1023799
X7333.4.69390.ATCACG.fastq.gz.sam.bam.sorted.bed.bed2.counts	Switchgrass	KBS	2012	MI	2012-MI	Tiedje, James	1023802
X7333.5.69395.CGATGT.fastq.gz.sam.bam.sorted.bed.bed2.counts	Switchgrass	KBS	2012	MI	2012-MI	Tiedje, James	1023805
X7333.6.69389.ACAGTG.fastq.gz.sam.bam.sorted.bed.bed2.counts	Switchgrass	KBS	2012	MI	2012-MI	Tiedje, James	1023808
X7333.7.69393.GCCAAT.fastq.gz.sam.bam.sorted.bed.bed2.counts	Switchgrass	KBS	2012	MI	2012-MI	Tiedje, James	1023811
X7390.4.71288.GATCAG.fastq.gz.sam.bam.sorted.bed.bed2.counts	Switchgrass	KBS	2012	MI	2012-MI	Tiedje, James	1018631
X7390.7.71291.CTTGTA.fastq.gz.sam.bam.sorted.bed.bed2.counts	Miscanthus	KBS	2012	MI	2012-MI	Tiedje, James	1018622
X7394.1.71229.CTTGTA.fastq.gz.sam.bam.sorted.bed.bed2.counts	Miscanthus	KBS	2012	MI	2012-MI	Tiedje, James	1018622
X7423.6.73036.TAGCTT.fastq.gz.sam.bam.sorted.bed.bed2.counts	Switchgrass	KBS	2012	MI	2012-MI	Tiedje, James	1018625
X8146.2.92036.TACAGC.fastq.gz.sam.bam.sorted.bed.bed2.counts	Miscanthus	AARS	2011	WI	2011-WI	Duncan, David	1040381
X8472.4.103195.ACAGTG.fastq.gz.sam.bam.sorted.bed.bed2.counts	Switchgrass	KBS	2012	MI	2012-MI	Tiedje, James	1049127
X8472.5.103197.GCCAAT.fastq.gz.sam.bam.sorted.bed.bed2.counts	Switchgrass	KBS	2012	MI	2012-MI	Tiedje, James	1049131
X8472.6.103199.CAGATC.fastq.gz.sam.bam.sorted.bed.bed2.counts	Corn	KBS	2012	MI	2012-MI	Tiedje, James	1049139
X8472.7.103201.ACTTGA.fastq.gz.sam.bam.sorted.bed.bed2.counts	Corn	KBS	2012	MI	2012-MI	Tiedje, James	1049147
X8893.8.114919.ACTGAT.fastq.gz.sam.bam.sorted.bed.bed2.counts	Switchgrass	KBS	2012	MI	2012-MI	Tiedje, James	1049135
X8903.8.115210.GAGTGG.fastq.gz.sam.bam.sorted.bed.bed2.counts	Corn	KBS	2012	MI	2012-MI	Tiedje, James	1049143
X9040.8.119138.TAGCTT.fastq.gz.sam.bam.sorted.bed.bed2.counts	Switchgrass	KBS	2014	MI	2014-MI	Tiedje, James	1062740
X9041.3.119144.CTTGTA.fastq.gz.sam.bam.sorted.bed.bed2.counts	Switchgrass	KBS	2014	MI	2014-MI	Tiedje, James	1062744
X9041.4.119146.AGTCAA.fastq.gz.sam.bam.sorted.bed.bed2.counts	Switchgrass	KBS	2014	MI	2014-MI	Tiedje, James	1062746
X9041.5.119148.AGTTCC.fastq.gz.sam.bam.sorted.bed.bed2.counts	Switchgrass	KBS	2014	MI	2014-MI	Tiedje, James	1062748
X9041.6.119150.ATGTCA.fastq.gz.sam.bam.sorted.bed.bed2.counts	Switchgrass	KBS	2014	MI	2014-MI	Tiedje, James	1062750
X9041.7.119152.CCGTCC.fastq.gz.sam.bam.sorted.bed.bed2.counts	Switchgrass	KBS	2014	MI	2014-MI	Tiedje, James	1062752
X9041.8.119154.GTCCGC.fastq.gz.sam.bam.sorted.bed.bed2.counts	Miscanthus	KBS	2014	MI	2014-MI	Tiedje, James	1062756
X9053.2.119381.GTGAAA.fastq.gz.sam.bam.sorted.bed.bed2.counts	Miscanthus	KBS	2014	MI	2014-MI	Tiedje, James	1062758
X9053.3.119383.GTGGCC.fastq.gz.sam.bam.sorted.bed.bed2.counts	Miscanthus	KBS	2014	MI	2014-MI	Tiedje, James	1062760
X9053.4.119385.GTTTCG.fastq.gz.sam.bam.sorted.bed.bed2.counts	Miscanthus	KBS	2014	MI	2014-MI	Tiedje, James	1062762
X9053.5.119387.CGTACG.fastq.gz.sam.bam.sorted.bed.bed2.counts	Miscanthus	KBS	2014	MI	2014-MI	Tiedje, James	1062764
X9117.1.122643.GGCTAC.fastq.gz.sam.bam.sorted.bed.bed2.counts	Switchgrass	KBS	2014	MI	2014-MI	Tiedje, James	1062742
X9370.6.130866.ACTTGA.fastq.gz.sam.bam.sorted.bed.bed2.counts	Miscanthus	KBS	2014	MI	2014-MI	Tiedje, James	1062766
X9370.7.130878.ACTTGA.fastq.gz.sam.bam.sorted.bed.bed2.counts	Miscanthus	KBS	2014	MI	2014-MI	Tiedje, James	1062766
X9672.8.140931.GTAGAG.fastq.gz.sam.bam.sorted.bed.bed2.counts	Miscanthus	KBS	2014	MI	2014-MI	Tiedje, James	1062754
S2.2016.N0.filter.metagenome.fastq.sam.bam.sorted.bed.bed2.counts	Miscanthus	Iowa	2018	IA	2018-IA	Howe, Adina	1247975
S2.2016.N400.filter.metagenome.fastq.sam.bam.sorted.bed.bed2.counts	Miscanthus	Iowa	2018	IA	2018-IA	Howe, Adina	1247977
S2.2017.N400.filter.metagenome.fastq.sam.bam.sorted.bed.bed2.counts	Miscanthus	Iowa	2018	IA	2018-IA	Howe, Adina	1247979
S5.2016.N0.filter.metagenome.fastq.sam.bam.sorted.bed.bed2.counts	Miscanthus	Iowa	2018	IA	2018-IA	Howe, Adina	1247983
S5.2016.N400.filter.metagenome.fastq.sam.bam.sorted.bed.bed2.counts	Miscanthus	Iowa	2018	IA	2018-IA	Howe, Adina	1247985
S5.2017.N0.filter.metagenome.fastq.sam.bam.sorted.bed.bed2.counts	Miscanthus	Iowa	2018	IA	2018-IA	Howe, Adina	1247987
S5.2017.N400.filter.metagenome.fastq.sam.bam.sorted.bed.bed2.counts	Miscanthus	Iowa	2018	IA	2018-IA	Howe, Adina	1247989
