## Supplementary material for "Life on the leaf: Seasonal activities of the phyllosphere microbiome of perennial crops": Dataset: Dataset6_Core_ORFS2.csv

Functional Level 1 Annotation	Functional Level 2 Annotation	Functional Level 3 Annotation	Number of MAGs identified	Early Season Average Normalized Coverage	Late Season Average Normalized Coverage	Ratio Early:Late Coverage
short chain dehydrogenase [PF00106.26]; Enoyl-(Acyl carrier protein) reductase [PF13561.7]; KR domain [PF08659.11]	short chain dehydrogenase [PF00106.26]; Enoyl-(Acyl carrier protein) reductase [PF13561.7]; KR domain [PF08659.11]_1	Metabolism of cofactors and vitamins	39	0.000113117	0.006021632	53.23376255
short chain dehydrogenase [PF00106.26]; Enoyl-(Acyl carrier protein) reductase [PF13561.7]; KR domain [PF08659.11]	short chain dehydrogenase [PF00106.26]; Enoyl-(Acyl carrier protein) reductase [PF13561.7]; KR domain [PF08659.11]_2	Nucleotide metabolism	39	0.000113117	0.006021632	53.23376255
short chain dehydrogenase [PF00106.26]; Enoyl-(Acyl carrier protein) reductase [PF13561.7]; KR domain [PF08659.11]	short chain dehydrogenase [PF00106.26]; Enoyl-(Acyl carrier protein) reductase [PF13561.7]; KR domain [PF08659.11]_3	Lipid metabolism	39	0.000113117	0.006021632	53.23376255
short chain dehydrogenase [PF00106.26]; Enoyl-(Acyl carrier protein) reductase [PF13561.7]; KR domain [PF08659.11]	short chain dehydrogenase [PF00106.26]; Enoyl-(Acyl carrier protein) reductase [PF13561.7]; KR domain [PF08659.11]_0	Carbohydrate metabolism	39	0.000113117	0.006021632	53.23366072
Molybdopterin oxidoreductase [PF00384.23]; Molydopterin dinucleotide binding domain [PF01568.22]	Molybdopterin oxidoreductase [PF00384.23]; Molydopterin dinucleotide binding domain [PF01568.22]_0	Carbohydrate metabolism	39	0.000189295	0.005631334	29.74901059
Molybdopterin oxidoreductase [PF00384.23]; Molydopterin dinucleotide binding domain [PF01568.22]	Molybdopterin oxidoreductase [PF00384.23]; Molydopterin dinucleotide binding domain [PF01568.22]_1	Metabolism of cofactors and vitamins	39	0.000189295	0.005631334	29.74901059
Molybdopterin oxidoreductase [PF00384.23]; Molydopterin dinucleotide binding domain [PF01568.22]	Molybdopterin oxidoreductase [PF00384.23]; Molydopterin dinucleotide binding domain [PF01568.22]_2	Energy metabolism	39	0.000189295	0.005631334	29.74901059
Molybdopterin oxidoreductase [PF00384.23]; Molydopterin dinucleotide binding domain [PF01568.22]	Molybdopterin oxidoreductase [PF00384.23]; Molydopterin dinucleotide binding domain [PF01568.22]_3	Signal transduction	39	0.000189295	0.005631334	29.74901059
Polyketide cyclase / dehydrase and lipid transport [PF10604.10]	Polyketide cyclase / dehydrase and lipid transport [PF10604.10]_0	Energy metabolism	39	0.000482414	0.011408936	23.64966378
Aminotransferase class-V [PF00266.20]	Aminotransferase class-V [PF00266.20]_0	Carbohydrate metabolism	39	0.00044965	0.005659567	12.58661555
Aminotransferase class-V [PF00266.20]	Aminotransferase class-V [PF00266.20]_1	Metabolism of cofactors and vitamins	39	0.00044965	0.005659567	12.58661555
Aminotransferase class-V [PF00266.20]	Aminotransferase class-V [PF00266.20]_2	Nucleotide metabolism	39	0.00044965	0.005659567	12.58661555
Aminotransferase class-V [PF00266.20]	Aminotransferase class-V [PF00266.20]_3	Energy metabolism	39	0.00044965	0.005659567	12.58661555
Aminotransferase class-V [PF00266.20]	Aminotransferase class-V [PF00266.20]_4	Metabolism of other amino acids	39	0.00044965	0.005659567	12.58661555
Aminotransferase class-V [PF00266.20]	Aminotransferase class-V [PF00266.20]_5	Biosynthesis of other secondary metabolites	39	0.00044965	0.005659567	12.58661555
Aminotransferase class-V [PF00266.20]	Aminotransferase class-V [PF00266.20]_6	Amino acid metabolism	39	0.00044965	0.005659567	12.58661555
Aminotransferase class-V [PF00266.20]	Aminotransferase class-V [PF00266.20]_8	Folding, sorting and degradation	39	0.00044965	0.005659567	12.58661555
Carbon-nitrogen hydrolase [PF00795.23]	Carbon-nitrogen hydrolase [PF00795.23]_0	Carbohydrate metabolism	39	0.000255353	0.002607903	10.21295165
Carbon-nitrogen hydrolase [PF00795.23]	Carbon-nitrogen hydrolase [PF00795.23]_1	Metabolism of cofactors and vitamins	39	0.000255353	0.002607903	10.21295165
Carbon-nitrogen hydrolase [PF00795.23]	Carbon-nitrogen hydrolase [PF00795.23]_2	Nucleotide metabolism	39	0.000255353	0.002607903	10.21295165
Carbon-nitrogen hydrolase [PF00795.23]	Carbon-nitrogen hydrolase [PF00795.23]_3	Energy metabolism	39	0.000255353	0.002607903	10.21295165
Carbon-nitrogen hydrolase [PF00795.23]	Carbon-nitrogen hydrolase [PF00795.23]_4	Xenobiotics biodegradation and metabolism	39	0.000255353	0.002607903	10.21295165
Carbon-nitrogen hydrolase [PF00795.23]	Carbon-nitrogen hydrolase [PF00795.23]_5	Metabolism of other amino acids	39	0.000255353	0.002607903	10.21295165
Carbon-nitrogen hydrolase [PF00795.23]	Carbon-nitrogen hydrolase [PF00795.23]_6	Amino acid metabolism	39	0.000255353	0.002607903	10.21295165
L,D-transpeptidase catalytic domain [PF03734.15]	L,D-transpeptidase catalytic domain [PF03734.15]_0	Drug resistance: antimicrobial	39	0.001270605	0.012501465	9.838984005
Cytochrome C and Quinol oxidase polypeptide I [PF00115.21]	Cytochrome C and Quinol oxidase polypeptide I [PF00115.21]_0	Signal transduction	39	0.001751715	0.016857566	9.623464852
Cytochrome C and Quinol oxidase polypeptide I [PF00115.21]	Cytochrome C and Quinol oxidase polypeptide I [PF00115.21]_3	Energy metabolism	39	0.001751715	0.016857566	9.623464852
SAICAR synthetase [PF01259.19]	SAICAR synthetase [PF01259.19]_1	Nucleotide metabolism	39	0.00038739	0.003664054	9.458306844
Cytochrome C oxidase, cbb3-type, subunit III [PF13442.7]; Cytochrome c [PF00034.22]	Cytochrome C oxidase, cbb3-type, subunit III [PF13442.7]; Cytochrome c [PF00034.22]_0	Carbohydrate metabolism	39	0.000332028	0.00270325	8.141631586
Cytochrome C oxidase, cbb3-type, subunit III [PF13442.7]; Cytochrome c [PF00034.22]	Cytochrome C oxidase, cbb3-type, subunit III [PF13442.7]; Cytochrome c [PF00034.22]_1	Metabolism of cofactors and vitamins	39	0.000332028	0.00270325	8.141631586
Cytochrome C oxidase, cbb3-type, subunit III [PF13442.7]; Cytochrome c [PF00034.22]	Cytochrome C oxidase, cbb3-type, subunit III [PF13442.7]; Cytochrome c [PF00034.22]_2	Energy metabolism	39	0.000332028	0.00270325	8.141631586
Ribonucleotide reductase, small chain [PF00268.22]	Ribonucleotide reductase, small chain [PF00268.22]_1	Nucleotide metabolism	39	0.001075243	0.008554621	7.955991067
Enoyl-(Acyl carrier protein) reductase [PF13561.7]; short chain dehydrogenase [PF00106.26]	Enoyl-(Acyl carrier protein) reductase [PF13561.7]; short chain dehydrogenase [PF00106.26]_0	Carbohydrate metabolism	39	0.002228006	0.017514505	7.861066489
Enoyl-(Acyl carrier protein) reductase [PF13561.7]; short chain dehydrogenase [PF00106.26]	Enoyl-(Acyl carrier protein) reductase [PF13561.7]; short chain dehydrogenase [PF00106.26]_1	Metabolism of cofactors and vitamins	39	0.002228006	0.017514505	7.861066489
Enoyl-(Acyl carrier protein) reductase [PF13561.7]; short chain dehydrogenase [PF00106.26]	Enoyl-(Acyl carrier protein) reductase [PF13561.7]; short chain dehydrogenase [PF00106.26]_2	Lipid metabolism	39	0.002228006	0.017514505	7.861066489
Enoyl-(Acyl carrier protein) reductase [PF13561.7]; short chain dehydrogenase [PF00106.26]	Enoyl-(Acyl carrier protein) reductase [PF13561.7]; short chain dehydrogenase [PF00106.26]_3	Metabolism of terpenoids and polyketides	39	0.002228006	0.017514505	7.861066489
Enoyl-(Acyl carrier protein) reductase [PF13561.7]; short chain dehydrogenase [PF00106.26]	Enoyl-(Acyl carrier protein) reductase [PF13561.7]; short chain dehydrogenase [PF00106.26]_4	Xenobiotics biodegradation and metabolism	39	0.002228006	0.017514505	7.861066489
FAD binding domain in molybdopterin dehydrogenase [PF00941.22]; CO dehydrogenase flavoprotein C-terminal domain [PF03450.18]	FAD binding domain in molybdopterin dehydrogenase [PF00941.22]; CO dehydrogenase flavoprotein C-terminal domain [PF03450.18]_1	Nucleotide metabolism	39	0.00106944	0.007703156	7.202982316
FAD binding domain in molybdopterin dehydrogenase [PF00941.22]; CO dehydrogenase flavoprotein C-terminal domain [PF03450.18]	FAD binding domain in molybdopterin dehydrogenase [PF00941.22]; CO dehydrogenase flavoprotein C-terminal domain [PF03450.18]_3	Xenobiotics biodegradation and metabolism	39	0.00106944	0.007703156	7.202982316
Molybdopterin-binding domain of aldehyde dehydrogenase [PF02738.19]; Aldehyde oxidase and xanthine dehydrogenase, a/b hammerhead domain [PF01315.23]	Molybdopterin-binding domain of aldehyde dehydrogenase [PF02738.19]; Aldehyde oxidase and xanthine dehydrogenase, a/b hammerhead domain [PF01315.23]_0	Metabolism of cofactors and vitamins	39	0.001646956	0.011758174	7.139338334
Molybdopterin-binding domain of aldehyde dehydrogenase [PF02738.19]; Aldehyde oxidase and xanthine dehydrogenase, a/b hammerhead domain [PF01315.23]	Molybdopterin-binding domain of aldehyde dehydrogenase [PF02738.19]; Aldehyde oxidase and xanthine dehydrogenase, a/b hammerhead domain [PF01315.23]_1	Nucleotide metabolism	39	0.001646956	0.011758174	7.139338334
Molybdopterin-binding domain of aldehyde dehydrogenase [PF02738.19]; Aldehyde oxidase and xanthine dehydrogenase, a/b hammerhead domain [PF01315.23]	Molybdopterin-binding domain of aldehyde dehydrogenase [PF02738.19]; Aldehyde oxidase and xanthine dehydrogenase, a/b hammerhead domain [PF01315.23]_2	Metabolism of other amino acids	39	0.001646956	0.011758174	7.139338334
Pyridoxal-phosphate dependent enzyme [PF00291.26]	Pyridoxal-phosphate dependent enzyme [PF00291.26]_0	Metabolism of cofactors and vitamins	39	0.000785063	0.005584884	7.113933319
Pyridoxal-phosphate dependent enzyme [PF00291.26]	Pyridoxal-phosphate dependent enzyme [PF00291.26]_1	Energy metabolism	39	0.000785063	0.005584884	7.113933319
Pyridoxal-phosphate dependent enzyme [PF00291.26]	Pyridoxal-phosphate dependent enzyme [PF00291.26]_2	Biosynthesis of other secondary metabolites	39	0.000785063	0.005584884	7.113933319
Pyridoxal-phosphate dependent enzyme [PF00291.26]	Pyridoxal-phosphate dependent enzyme [PF00291.26]_3	Amino acid metabolism	39	0.000785063	0.005584884	7.113933319
Pyridoxal-phosphate dependent enzyme [PF00291.26]	Pyridoxal-phosphate dependent enzyme [PF00291.26]_5	Folding, sorting and degradation	39	0.000785063	0.005584884	7.113933319
Beta-ketoacyl synthase, N-terminal domain [PF00109.27]; Beta-ketoacyl synthase, C-terminal domain [PF02801.23]	Beta-ketoacyl synthase, N-terminal domain [PF00109.27]; Beta-ketoacyl synthase, C-terminal domain [PF02801.23]_0	Metabolism of cofactors and vitamins	39	0.000956497	0.005864691	6.131425165
Beta-ketoacyl synthase, N-terminal domain [PF00109.27]; Beta-ketoacyl synthase, C-terminal domain [PF02801.23]	Beta-ketoacyl synthase, N-terminal domain [PF00109.27]; Beta-ketoacyl synthase, C-terminal domain [PF02801.23]_3	Lipid metabolism	39	0.000956497	0.005864691	6.131425165
Aconitase family (aconitate hydratase) [PF00330.21]	Aconitase family (aconitate hydratase) [PF00330.21]_0	Carbohydrate metabolism	39	0.000795331	0.00467722	5.880848729
GcpE protein [PF04551.15]	GcpE protein [PF04551.15]_0	Metabolism of terpenoids and polyketides	39	0.000367683	0.002104732	5.724312087
Response regulator receiver domain [PF00072.25]; Transcriptional regulatory protein, C terminal [PF00486.29]	Response regulator receiver domain [PF00072.25]; Transcriptional regulatory protein, C terminal [PF00486.29]_0	Signal transduction	39	0.003778846	0.020621976	5.457214902
Response regulator receiver domain [PF00072.25]; Transcriptional regulatory protein, C terminal [PF00486.29]	Response regulator receiver domain [PF00072.25]; Transcriptional regulatory protein, C terminal [PF00486.29]_1	Cellular community - prokaryotes	39	0.003778846	0.020621976	5.457214902
Response regulator receiver domain [PF00072.25]; Transcriptional regulatory protein, C terminal [PF00486.29]	Response regulator receiver domain [PF00072.25]; Transcriptional regulatory protein, C terminal [PF00486.29]_2	Drug resistance: antimicrobial	39	0.003778846	0.020621976	5.457214902
Isocitrate/isopropylmalate dehydrogenase [PF00180.21]	Isocitrate/isopropylmalate dehydrogenase [PF00180.21]_0	Carbohydrate metabolism	39	0.001273721	0.006904711	5.420897401
Isocitrate/isopropylmalate dehydrogenase [PF00180.21]	Isocitrate/isopropylmalate dehydrogenase [PF00180.21]_3	Metabolism of other amino acids	39	0.001273721	0.006904711	5.420897401
Alcohol dehydrogenase GroES-like domain [PF08240.13]	Alcohol dehydrogenase GroES-like domain [PF08240.13]_0	Carbohydrate metabolism	39	0.000507139	0.00273303	5.389112549
Alcohol dehydrogenase GroES-like domain [PF08240.13]	Alcohol dehydrogenase GroES-like domain [PF08240.13]_1	Metabolism of cofactors and vitamins	39	0.000507139	0.00273303	5.389112549
Alcohol dehydrogenase GroES-like domain [PF08240.13]	Alcohol dehydrogenase GroES-like domain [PF08240.13]_2	Energy metabolism	39	0.000507139	0.00273303	5.389112549
Alcohol dehydrogenase GroES-like domain [PF08240.13]	Alcohol dehydrogenase GroES-like domain [PF08240.13]_3	Lipid metabolism	39	0.000507139	0.00273303	5.389112549
Alcohol dehydrogenase GroES-like domain [PF08240.13]	Alcohol dehydrogenase GroES-like domain [PF08240.13]_4	Metabolism of terpenoids and polyketides	39	0.000507139	0.00273303	5.389112549
Alcohol dehydrogenase GroES-like domain [PF08240.13]	Alcohol dehydrogenase GroES-like domain [PF08240.13]_5	Xenobiotics biodegradation and metabolism	39	0.000507139	0.00273303	5.389112549
Alcohol dehydrogenase GroES-like domain [PF08240.13]	Alcohol dehydrogenase GroES-like domain [PF08240.13]_6	Amino acid metabolism	39	0.000507139	0.00273303	5.389112549
Citrate synthase, C-terminal domain [PF00285.22]	Citrate synthase, C-terminal domain [PF00285.22]_0	Carbohydrate metabolism	39	0.002404243	0.012946812	5.384984
Hsp70 protein [PF00012.21]; MreB/Mbl protein [PF06723.14]	Hsp70 protein [PF00012.21]; MreB/Mbl protein [PF06723.14]_0	Folding, sorting and degradation	39	0.009731672	0.050861342	5.226372535
Aldo/keto reductase family [PF00248.22]	Aldo/keto reductase family [PF00248.22]_0	Carbohydrate metabolism	39	0.005046822	0.026320081	5.215178928
Aldo/keto reductase family [PF00248.22]	Aldo/keto reductase family [PF00248.22]_1	Metabolism of cofactors and vitamins	39	0.005046822	0.026320081	5.215178928
Thiolase, N-terminal domain [PF00108.24]; Thiolase, C-terminal domain [PF02803.19]	Thiolase, N-terminal domain [PF00108.24]; Thiolase, C-terminal domain [PF02803.19]_0	Carbohydrate metabolism	39	0.000772229	0.00393868	5.100405568
Thiolase, N-terminal domain [PF00108.24]; Thiolase, C-terminal domain [PF02803.19]	Thiolase, N-terminal domain [PF00108.24]; Thiolase, C-terminal domain [PF02803.19]_1	Lipid metabolism	39	0.000772229	0.00393868	5.100405568
Thiolase, N-terminal domain [PF00108.24]; Thiolase, C-terminal domain [PF02803.19]	Thiolase, N-terminal domain [PF00108.24]; Thiolase, C-terminal domain [PF02803.19]_2	Metabolism of terpenoids and polyketides	39	0.000772229	0.00393868	5.100405568
Thiolase, N-terminal domain [PF00108.24]; Thiolase, C-terminal domain [PF02803.19]	Thiolase, N-terminal domain [PF00108.24]; Thiolase, C-terminal domain [PF02803.19]_3	Signal transduction	39	0.000772229	0.00393868	5.100405568
Thiolase, N-terminal domain [PF00108.24]; Thiolase, C-terminal domain [PF02803.19]	Thiolase, N-terminal domain [PF00108.24]; Thiolase, C-terminal domain [PF02803.19]_4	Xenobiotics biodegradation and metabolism	39	0.000772229	0.00393868	5.100405568
Thiolase, N-terminal domain [PF00108.24]; Thiolase, C-terminal domain [PF02803.19]	Thiolase, N-terminal domain [PF00108.24]; Thiolase, C-terminal domain [PF02803.19]_5	Amino acid metabolism	39	0.000772229	0.00393868	5.100405568
Aldehyde dehydrogenase family [PF00171.23]	Aldehyde dehydrogenase family [PF00171.23]_0	Carbohydrate metabolism	39	0.002231528	0.01112067	4.98343195
Aldehyde dehydrogenase family [PF00171.23]	Aldehyde dehydrogenase family [PF00171.23]_1	Metabolism of cofactors and vitamins	39	0.002231528	0.01112067	4.98343195
Aldehyde dehydrogenase family [PF00171.23]	Aldehyde dehydrogenase family [PF00171.23]_2	Lipid metabolism	39	0.002231528	0.01112067	4.98343195
Aldehyde dehydrogenase family [PF00171.23]	Aldehyde dehydrogenase family [PF00171.23]_3	Metabolism of terpenoids and polyketides	39	0.002231528	0.01112067	4.98343195
Aldehyde dehydrogenase family [PF00171.23]	Aldehyde dehydrogenase family [PF00171.23]_4	Metabolism of other amino acids	39	0.002231528	0.01112067	4.98343195
Aldehyde dehydrogenase family [PF00171.23]	Aldehyde dehydrogenase family [PF00171.23]_5	Xenobiotics biodegradation and metabolism	39	0.002231528	0.01112067	4.98343195
Aldehyde dehydrogenase family [PF00171.23]	Aldehyde dehydrogenase family [PF00171.23]_6	Biosynthesis of other secondary metabolites	39	0.002231528	0.01112067	4.98343195
Aldehyde dehydrogenase family [PF00171.23]	Aldehyde dehydrogenase family [PF00171.23]_7	Amino acid metabolism	39	0.002231528	0.01112067	4.98343195
ABC transporter [PF00005.28]	ABC transporter [PF00005.28]_0	Energy metabolism	39	0.002843649	0.013642868	4.797663168
ABC transporter [PF00005.28]	ABC transporter [PF00005.28]_1	Signal transduction	39	0.002843649	0.013642868	4.797663168
ABC transporter [PF00005.28]	ABC transporter [PF00005.28]_2	Metabolism of other amino acids	39	0.002843649	0.013642868	4.797663168
ABC transporter [PF00005.28]	ABC transporter [PF00005.28]_3	Replication and repair	39	0.002843649	0.013642868	4.797663168
ABC transporter [PF00005.28]	ABC transporter [PF00005.28]_4	Membrane transport	39	0.002843649	0.013642868	4.797663168
ABC transporter [PF00005.28]	ABC transporter [PF00005.28]_5	Cellular community - prokaryotes	39	0.002843649	0.013642868	4.797663168
ABC transporter [PF00005.28]	ABC transporter [PF00005.28]_7	Drug resistance: antimicrobial	39	0.002843649	0.013642868	4.797663168
FAD binding domain [PF00890.25]; Fumarate reductase flavoprotein C-term [PF02910.21]	FAD binding domain [PF00890.25]; Fumarate reductase flavoprotein C-term [PF02910.21]_0	Carbohydrate metabolism	39	0.000866441	0.00407956	4.708410571
FAD binding domain [PF00890.25]; Fumarate reductase flavoprotein C-term [PF02910.21]	FAD binding domain [PF00890.25]; Fumarate reductase flavoprotein C-term [PF02910.21]_1	Metabolism of cofactors and vitamins	39	0.000866441	0.00407956	4.708410571
FAD binding domain [PF00890.25]; Fumarate reductase flavoprotein C-term [PF02910.21]	FAD binding domain [PF00890.25]; Fumarate reductase flavoprotein C-term [PF02910.21]_2	Energy metabolism	39	0.000866441	0.00407956	4.708410571
TCP-1/cpn60 chaperonin family [PF00118.25]	TCP-1/cpn60 chaperonin family [PF00118.25]_0	Folding, sorting and degradation	39	0.014388036	0.065908164	4.580761585
Catalase [PF00199.20]	Catalase [PF00199.20]_0	Carbohydrate metabolism	39	0.007436198	0.03390924	4.560023576
Catalase [PF00199.20]	Catalase [PF00199.20]_1	Amino acid metabolism	39	0.007436198	0.03390924	4.560023576
Glycosyl hydrolases family 15 [PF00723.22]	Glycosyl hydrolases family 15 [PF00723.22]_0	Carbohydrate metabolism	39	0.000942627	0.004045257	4.29147275
Cyclophilin type peptidyl-prolyl cis-trans isomerase/CLD [PF00160.22]	Cyclophilin type peptidyl-prolyl cis-trans isomerase/CLD [PF00160.22]_0	Drug resistance: antimicrobial	39	0.004358155	0.018276328	4.193592881
Molybdopterin oxidoreductase [PF00384.23]	Molybdopterin oxidoreductase [PF00384.23]_0	Carbohydrate metabolism	39	0.001685948	0.006717505	3.984409109
Molybdopterin oxidoreductase [PF00384.23]	Molybdopterin oxidoreductase [PF00384.23]_1	Energy metabolism	39	0.001685948	0.006717505	3.984409109
Coenzyme A transferase [PF01144.24]	Coenzyme A transferase [PF01144.24]_0	Carbohydrate metabolism	39	0.001535469	0.00609609	3.970180538
Coenzyme A transferase [PF01144.24]	Coenzyme A transferase [PF01144.24]_1	Lipid metabolism	39	0.001535469	0.00609609	3.970180538
Coenzyme A transferase [PF01144.24]	Coenzyme A transferase [PF01144.24]_2	Xenobiotics biodegradation and metabolism	39	0.001535469	0.00609609	3.970180538
ATP synthase A chain [PF00119.21]	ATP synthase A chain [PF00119.21]_2	Energy metabolism	39	0.001265922	0.004989339	3.941269692
Sigma-70, region 4 [PF04545.17]	Sigma-70, region 4 [PF04545.17]_0	Cell motility	39	0.007703109	0.030167531	3.916279856
Sigma-70, region 4 [PF04545.17]	Sigma-70, region 4 [PF04545.17]_2	Signal transduction	39	0.007703109	0.030167531	3.916279856
Phosphoenolpyruvate-dependent sugar phosphotransferase system, EIIA 2 [PF00359.23]	Phosphoenolpyruvate-dependent sugar phosphotransferase system, EIIA 2 [PF00359.23]_0	Carbohydrate metabolism	39	0.000942409	0.003614265	3.835135972
Phosphoenolpyruvate-dependent sugar phosphotransferase system, EIIA 2 [PF00359.23]	Phosphoenolpyruvate-dependent sugar phosphotransferase system, EIIA 2 [PF00359.23]_2	Membrane transport	39	0.000942409	0.003614265	3.835135972
MotA/TolQ/ExbB proton channel family [PF01618.17]	MotA/TolQ/ExbB proton channel family [PF01618.17]_0	Signal transduction	39	0.005975448	0.022796351	3.815003096
MotA/TolQ/ExbB proton channel family [PF01618.17]	MotA/TolQ/ExbB proton channel family [PF01618.17]_1	Cell motility	39	0.005975448	0.022796351	3.815003096
Glyceraldehyde 3-phosphate dehydrogenase, C-terminal domain [PF02800.21]; Glyceraldehyde 3-phosphate dehydrogenase, NAD binding domain [PF00044.25]	Glyceraldehyde 3-phosphate dehydrogenase, C-terminal domain [PF02800.21]; Glyceraldehyde 3-phosphate dehydrogenase, NAD binding domain [PF00044.25]_0	Carbohydrate metabolism	39	0.003681508	0.013048848	3.544430056
Glyceraldehyde 3-phosphate dehydrogenase, C-terminal domain [PF02800.21]; Glyceraldehyde 3-phosphate dehydrogenase, NAD binding domain [PF00044.25]	Glyceraldehyde 3-phosphate dehydrogenase, C-terminal domain [PF02800.21]; Glyceraldehyde 3-phosphate dehydrogenase, NAD binding domain [PF00044.25]_1	Metabolism of cofactors and vitamins	39	0.003681508	0.013048848	3.544430056
Glyceraldehyde 3-phosphate dehydrogenase, C-terminal domain [PF02800.21]; Glyceraldehyde 3-phosphate dehydrogenase, NAD binding domain [PF00044.25]	Glyceraldehyde 3-phosphate dehydrogenase, C-terminal domain [PF02800.21]; Glyceraldehyde 3-phosphate dehydrogenase, NAD binding domain [PF00044.25]_2	Energy metabolism	39	0.003681508	0.013048848	3.544430056
mttA/Hcf106 family [PF02416.17]	mttA/Hcf106 family [PF02416.17]_0	Membrane transport	39	0.005914164	0.020122147	3.402365493
mttA/Hcf106 family [PF02416.17]	mttA/Hcf106 family [PF02416.17]_1	Folding, sorting and degradation	39	0.005914164	0.020122147	3.402365493
Nucleoside diphosphate kinase [PF00334.20]	Nucleoside diphosphate kinase [PF00334.20]_1	Nucleotide metabolism	39	0.011160062	0.034595321	3.099921954
Endonuclease/Exonuclease/phosphatase family [PF03372.24]	Endonuclease/Exonuclease/phosphatase family [PF03372.24]_0	Replication and repair	39	0.002236502	0.006649595	2.973212517
Endonuclease/Exonuclease/phosphatase family [PF03372.24]	Endonuclease/Exonuclease/phosphatase family [PF03372.24]_1	Drug resistance: antimicrobial	39	0.002236502	0.006649595	2.973212517
Endonuclease/Exonuclease/phosphatase family [PF03372.24]	Endonuclease/Exonuclease/phosphatase family [PF03372.24]_3	Signal transduction	39	0.002236502	0.006649595	2.973212517
Response regulator receiver domain [PF00072.25]	Response regulator receiver domain [PF00072.25]_0	Cell motility	39	0.011787071	0.034269911	2.907415473
Response regulator receiver domain [PF00072.25]	Response regulator receiver domain [PF00072.25]_1	Signal transduction	39	0.011787071	0.034269911	2.907415473
Response regulator receiver domain [PF00072.25]	Response regulator receiver domain [PF00072.25]_2	Metabolism of other amino acids	39	0.011787071	0.034269911	2.907415473
Response regulator receiver domain [PF00072.25]	Response regulator receiver domain [PF00072.25]_3	Cellular community - prokaryotes	39	0.011787071	0.034269911	2.907415473
Alpha amylase, catalytic domain [PF00128.25]	Alpha amylase, catalytic domain [PF00128.25]_0	Carbohydrate metabolism	39	0.001306496	0.003767182	2.883422649
Ferritin-like domain [PF00210.25]	Ferritin-like domain [PF00210.25]_0	Metabolism of cofactors and vitamins	39	0.030152343	0.08300044	2.752702837
Enoyl-(Acyl carrier protein) reductase [PF13561.7]; short chain dehydrogenase [PF00106.26]; KR domain [PF08659.11]	Enoyl-(Acyl carrier protein) reductase [PF13561.7]; short chain dehydrogenase [PF00106.26]; KR domain [PF08659.11]_0	Carbohydrate metabolism	39	0.00526775	0.013974678	2.652874078
Enoyl-(Acyl carrier protein) reductase [PF13561.7]; short chain dehydrogenase [PF00106.26]; KR domain [PF08659.11]	Enoyl-(Acyl carrier protein) reductase [PF13561.7]; short chain dehydrogenase [PF00106.26]; KR domain [PF08659.11]_1	Metabolism of cofactors and vitamins	39	0.00526775	0.013974678	2.652874078
Enoyl-(Acyl carrier protein) reductase [PF13561.7]; short chain dehydrogenase [PF00106.26]; KR domain [PF08659.11]	Enoyl-(Acyl carrier protein) reductase [PF13561.7]; short chain dehydrogenase [PF00106.26]; KR domain [PF08659.11]_2	Lipid metabolism	39	0.00526775	0.013974678	2.652874078
Enoyl-(Acyl carrier protein) reductase [PF13561.7]; short chain dehydrogenase [PF00106.26]; KR domain [PF08659.11]	Enoyl-(Acyl carrier protein) reductase [PF13561.7]; short chain dehydrogenase [PF00106.26]; KR domain [PF08659.11]_3	Metabolism of terpenoids and polyketides	39	0.00526775	0.013974678	2.652874078
Enoyl-(Acyl carrier protein) reductase [PF13561.7]; short chain dehydrogenase [PF00106.26]; KR domain [PF08659.11]	Enoyl-(Acyl carrier protein) reductase [PF13561.7]; short chain dehydrogenase [PF00106.26]; KR domain [PF08659.11]_4	Xenobiotics biodegradation and metabolism	39	0.00526775	0.013974678	2.652874078
NADH:flavin oxidoreductase / NADH oxidase family [PF00724.21]	NADH:flavin oxidoreductase / NADH oxidase family [PF00724.21]_2	Xenobiotics biodegradation and metabolism	39	0.002098625	0.005274216	2.513177013
Ribosomal protein L31 [PF01197.19]	Ribosomal protein L31 [PF01197.19]_0	Translation	39	0.026052429	0.0650825	2.498135596
Ribosomal protein S2 [PF00318.21]	Ribosomal protein S2 [PF00318.21]_0	Translation	39	0.008054065	0.019769425	2.454589617
Cytochrome c oxidase subunit III [PF00510.19]	Cytochrome c oxidase subunit III [PF00510.19]_2	Energy metabolism	39	0.003721232	0.008877052	2.385513963
Glucose / Sorbosone dehydrogenase [PF07995.12]	Glucose / Sorbosone dehydrogenase [PF07995.12]_0	Energy metabolism	39	0.00361851	0.008610713	2.379629329
Glucose / Sorbosone dehydrogenase [PF07995.12]	Glucose / Sorbosone dehydrogenase [PF07995.12]_3	Signal transduction	39	0.00361851	0.008610713	2.379629329
Glutamine synthetase, catalytic domain [PF00120.25]; Glutamine synthetase, beta-Grasp domain [PF03951.20]	Glutamine synthetase, catalytic domain [PF00120.25]; Glutamine synthetase, beta-Grasp domain [PF03951.20]_0	Carbohydrate metabolism	39	0.005342834	0.012115924	2.267696123
Glutamine synthetase, catalytic domain [PF00120.25]; Glutamine synthetase, beta-Grasp domain [PF03951.20]	Glutamine synthetase, catalytic domain [PF00120.25]; Glutamine synthetase, beta-Grasp domain [PF03951.20]_1	Energy metabolism	39	0.005342834	0.012115924	2.267696123
Glutamine synthetase, catalytic domain [PF00120.25]; Glutamine synthetase, beta-Grasp domain [PF03951.20]	Glutamine synthetase, catalytic domain [PF00120.25]; Glutamine synthetase, beta-Grasp domain [PF03951.20]_2	Signal transduction	39	0.005342834	0.012115924	2.267696123
Glutamine synthetase, catalytic domain [PF00120.25]; Glutamine synthetase, beta-Grasp domain [PF03951.20]	Glutamine synthetase, catalytic domain [PF00120.25]; Glutamine synthetase, beta-Grasp domain [PF03951.20]_3	Amino acid metabolism	39	0.005342834	0.012115924	2.267696123
Histidine phosphatase superfamily (branch 1) [PF00300.23]	Histidine phosphatase superfamily (branch 1) [PF00300.23]_0	Carbohydrate metabolism	39	0.001051456	0.002379138	2.262708611
Histidine phosphatase superfamily (branch 1) [PF00300.23]	Histidine phosphatase superfamily (branch 1) [PF00300.23]_1	Metabolism of cofactors and vitamins	39	0.001051456	0.002379138	2.262708611
Histidine phosphatase superfamily (branch 1) [PF00300.23]	Histidine phosphatase superfamily (branch 1) [PF00300.23]_2	Energy metabolism	39	0.001051456	0.002379138	2.262708611
Nitrogen regulatory protein P-II [PF00543.23]	Nitrogen regulatory protein P-II [PF00543.23]_1	Signal transduction	39	0.002884918	0.006473111	2.243776716
Peroxidase [PF00141.24]	Peroxidase [PF00141.24]_0	Amino acid metabolism	39	0.004244438	0.009402218	2.215185406
Ribosomal prokaryotic L21 protein [PF00829.22]	Ribosomal prokaryotic L21 protein [PF00829.22]_0	Translation	39	0.014079593	0.030922829	2.196287137
RNA polymerase Rpb6 [PF01192.23]	RNA polymerase Rpb6 [PF01192.23]_0	Transcription	39	0.005571899	0.012216196	2.192465406
Ribosomal protein L13 [PF00572.19]	Ribosomal protein L13 [PF00572.19]_0	Translation	39	0.012206144	0.02410927	1.97517493
Ribosomal protein S20 [PF01649.19]	Ribosomal protein S20 [PF01649.19]_0	Translation	39	0.010287109	0.019945624	1.938895032
Ribosomal protein L33 [PF00471.21]	Ribosomal protein L33 [PF00471.21]_0	Translation	39	0.014477974	0.027117535	1.873019956
Fructose-bisphosphate aldolase class-II [PF01116.21]	Fructose-bisphosphate aldolase class-II [PF01116.21]_0	Carbohydrate metabolism	39	0.003210406	0.006010072	1.872060045
Fructose-bisphosphate aldolase class-II [PF01116.21]	Fructose-bisphosphate aldolase class-II [PF01116.21]_3	Energy metabolism	39	0.003210406	0.006010072	1.872060045
OmpA family [PF00691.21]	OmpA family [PF00691.21]_0	Cell motility	39	0.040920353	0.076085612	1.859358627
OmpA family [PF00691.21]	OmpA family [PF00691.21]_1	Membrane transport	39	0.040920353	0.076085612	1.859358627
OmpA family [PF00691.21]	OmpA family [PF00691.21]_2	Cellular community - prokaryotes	39	0.040920353	0.076085612	1.859358627
ATP synthase alpha/beta family, nucleotide-binding domain [PF00006.26]; ATP synthase alpha/beta family, beta-barrel domain [PF02874.24]	ATP synthase alpha/beta family, nucleotide-binding domain [PF00006.26]; ATP synthase alpha/beta family, beta-barrel domain [PF02874.24]_0	Cell motility	39	0.007371487	0.012812501	1.738116204
ATP synthase alpha/beta family, nucleotide-binding domain [PF00006.26]; ATP synthase alpha/beta family, beta-barrel domain [PF02874.24]	ATP synthase alpha/beta family, nucleotide-binding domain [PF00006.26]; ATP synthase alpha/beta family, beta-barrel domain [PF02874.24]_3	Energy metabolism	39	0.007371487	0.012812501	1.738116204
Preprotein translocase subunit SecB [PF02556.15]	Preprotein translocase subunit SecB [PF02556.15]_0	Cellular community - prokaryotes	39	0.003509587	0.00594248	1.693213683
Preprotein translocase subunit SecB [PF02556.15]	Preprotein translocase subunit SecB [PF02556.15]_1	Membrane transport	39	0.003509587	0.00594248	1.693213683
Preprotein translocase subunit SecB [PF02556.15]	Preprotein translocase subunit SecB [PF02556.15]_2	Folding, sorting and degradation	39	0.003509587	0.00594248	1.693213683
Ferric uptake regulator family [PF01475.20]	Ferric uptake regulator family [PF01475.20]_0	Cellular community - prokaryotes	39	0.00579491	0.00961047	1.658433012
Nucleotidyl transferase [PF00483.24]; MobA-like NTP transferase domain [PF12804.8]	Nucleotidyl transferase [PF00483.24]; MobA-like NTP transferase domain [PF12804.8]_0	Carbohydrate metabolism	39	0.006722105	0.010583495	1.574431698
Nucleotidyl transferase [PF00483.24]; MobA-like NTP transferase domain [PF12804.8]	Nucleotidyl transferase [PF00483.24]; MobA-like NTP transferase domain [PF12804.8]_1	Metabolism of terpenoids and polyketides	39	0.006722105	0.010583495	1.574431698
Nucleotidyl transferase [PF00483.24]; MobA-like NTP transferase domain [PF12804.8]	Nucleotidyl transferase [PF00483.24]; MobA-like NTP transferase domain [PF12804.8]_2	Glycan biosynthesis and metabolism	39	0.006722105	0.010583495	1.574431698
Nucleotidyl transferase [PF00483.24]; MobA-like NTP transferase domain [PF12804.8]	Nucleotidyl transferase [PF00483.24]; MobA-like NTP transferase domain [PF12804.8]_3	Biosynthesis of other secondary metabolites	39	0.006722105	0.010583495	1.574431698
Ribosomal protein L19 [PF01245.21]	Ribosomal protein L19 [PF01245.21]_0	Translation	39	0.018776286	0.028834412	1.535682395
Ribosomal L27 protein [PF01016.20]	Ribosomal L27 protein [PF01016.20]_0	Translation	39	0.032507312	0.049871882	1.53417428
Ribosomal protein L7/L12 C-terminal domain [PF00542.20]; Ribosomal protein L7/L12 dimerisation domain [PF16320.6]	Ribosomal protein L7/L12 C-terminal domain [PF00542.20]; Ribosomal protein L7/L12 dimerisation domain [PF16320.6]_0	Translation	39	0.018354509	0.027541133	1.500510477
NUDIX domain [PF00293.29]	NUDIX domain [PF00293.29]_0	Carbohydrate metabolism	39	0.004911297	0.007277635	1.481815284
NUDIX domain [PF00293.29]	NUDIX domain [PF00293.29]_1	Metabolism of cofactors and vitamins	39	0.004911297	0.007277635	1.481815284
NUDIX domain [PF00293.29]	NUDIX domain [PF00293.29]_2	Nucleotide metabolism	39	0.004911297	0.007277635	1.481815284
NUDIX domain [PF00293.29]	NUDIX domain [PF00293.29]_3	Metabolism of terpenoids and polyketides	39	0.004911297	0.007277635	1.481815284
NUDIX domain [PF00293.29]	NUDIX domain [PF00293.29]_5	Folding, sorting and degradation	39	0.004911297	0.007277635	1.481815284
Succinate dehydrogenase/Fumarate reductase transmembrane subunit [PF01127.23]	Succinate dehydrogenase/Fumarate reductase transmembrane subunit [PF01127.23]_0	Carbohydrate metabolism	39	0.004589452	0.006712756	1.462648788
Succinate dehydrogenase/Fumarate reductase transmembrane subunit [PF01127.23]	Succinate dehydrogenase/Fumarate reductase transmembrane subunit [PF01127.23]_3	Energy metabolism	39	0.004589452	0.006712756	1.462648788
Ribosomal protein S12/S23 [PF00164.26]	Ribosomal protein S12/S23 [PF00164.26]_0	Translation	39	0.019564016	0.028193521	1.441090665
Ribosomal L32p protein family [PF01783.24]	Ribosomal L32p protein family [PF01783.24]_0	Translation	39	0.018690628	0.02672804	1.430023621
Inorganic pyrophosphatase [PF00719.20]	Inorganic pyrophosphatase [PF00719.20]_1	Energy metabolism	39	0.003437122	0.004889896	1.422671813
Ribosomal Proteins L2, C-terminal domain [PF03947.19]; Ribosomal Proteins L2, RNA binding domain [PF00181.24]	Ribosomal Proteins L2, C-terminal domain [PF03947.19]; Ribosomal Proteins L2, RNA binding domain [PF00181.24]_0	Translation	39	0.010550349	0.014732785	1.396426377
Ribosomal protein L4/L1 family [PF00573.23]	Ribosomal protein L4/L1 family [PF00573.23]_0	Translation	39	0.005617641	0.007670001	1.365342023
Ribosomal protein L11, RNA binding domain [PF00298.20]; Ribosomal protein L11, N-terminal domain [PF03946.15]	Ribosomal protein L11, RNA binding domain [PF00298.20]; Ribosomal protein L11, N-terminal domain [PF03946.15]_0	Translation	39	0.008767227	0.011958183	1.363964067
Amino acid kinase family [PF00696.29]	Amino acid kinase family [PF00696.29]_0	Nucleotide metabolism	39	0.004304578	0.005857773	1.360823859
Amino acid kinase family [PF00696.29]	Amino acid kinase family [PF00696.29]_1	Energy metabolism	39	0.004304578	0.005857773	1.360823859
Amino acid kinase family [PF00696.29]	Amino acid kinase family [PF00696.29]_2	Biosynthesis of other secondary metabolites	39	0.004304578	0.005857773	1.360823859
Amino acid kinase family [PF00696.29]	Amino acid kinase family [PF00696.29]_3	Amino acid metabolism	39	0.004304578	0.005857773	1.360823859
Ribosomal protein S16 [PF00886.20]	Ribosomal protein S16 [PF00886.20]_0	Translation	39	0.010659047	0.01361243	1.277077635
Elongation factor Tu GTP binding domain [PF00009.28]	Elongation factor Tu GTP binding domain [PF00009.28]_0	Nucleotide metabolism	39	0.01485785	0.018685343	1.257607453
Elongation factor Tu GTP binding domain [PF00009.28]	Elongation factor Tu GTP binding domain [PF00009.28]_1	Energy metabolism	39	0.01485785	0.018685343	1.257607453
Elongation factor Tu GTP binding domain [PF00009.28]	Elongation factor Tu GTP binding domain [PF00009.28]_2	Metabolism of other amino acids	39	0.01485785	0.018685343	1.257607453
Elongation factor Tu GTP binding domain [PF00009.28]	Elongation factor Tu GTP binding domain [PF00009.28]_3	Biosynthesis of other secondary metabolites	39	0.01485785	0.018685343	1.257607453
Ribosomal protein S8 [PF00410.20]	Ribosomal protein S8 [PF00410.20]_0	Translation	39	0.007217276	0.008647428	1.198156835
S1 RNA binding domain [PF00575.24]	S1 RNA binding domain [PF00575.24]_0	Translation	39	0.044479961	0.053094437	1.19367093
S1 RNA binding domain [PF00575.24]	S1 RNA binding domain [PF00575.24]_1	Folding, sorting and degradation	39	0.044479961	0.053094437	1.19367093
ATP synthase, Delta/Epsilon chain, beta-sandwich domain [PF02823.17]	ATP synthase, Delta/Epsilon chain, beta-sandwich domain [PF02823.17]_2	Energy metabolism	39	0.004547181	0.005339067	1.174148596
Acyl-carrier [PF14573.7]; Phosphopantetheine attachment site [PF00550.26]	Acyl-carrier [PF14573.7]; Phosphopantetheine attachment site [PF00550.26]_1	Biosynthesis of other secondary metabolites	39	0.083705758	0.096763413	1.155994703
Carbonic anhydrase [PF00484.20]	Carbonic anhydrase [PF00484.20]_2	Energy metabolism	39	0.008113894	0.009238731	1.138630951
Ribosomal protein L9, C-terminal domain [PF03948.15]; Ribosomal protein L9, N-terminal domain [PF01281.20]	Ribosomal protein L9, C-terminal domain [PF03948.15]; Ribosomal protein L9, N-terminal domain [PF01281.20]_0	Translation	39	0.01960458	0.022194023	1.132083594
Ribosomal protein S7p/S5e [PF00177.22]	Ribosomal protein S7p/S5e [PF00177.22]_0	Translation	39	0.008040412	0.00903306	1.123457256
Ribosomal protein L35 [PF01632.20]	Ribosomal protein L35 [PF01632.20]_0	Translation	39	0.02390659	0.026606016	1.112915554
Ribosomal protein L6 [PF00347.24]	Ribosomal protein L6 [PF00347.24]_0	Translation	39	0.009912226	0.010909828	1.100643659
Ribosomal protein S21 [PF01165.21]	Ribosomal protein S21 [PF01165.21]_0	Translation	39	0.028650496	0.031249857	1.090726551
Ribosomal protein S19 [PF00203.22]	Ribosomal protein S19 [PF00203.22]_0	Translation	39	0.018089087	0.019678408	1.087860734
Ribosomal protein S18 [PF01084.21]	Ribosomal protein S18 [PF01084.21]_0	Translation	39	0.018188736	0.019244238	1.058030512
Ribosomal protein S17 [PF00366.21]; Ribosomal protein L14p/L23e [PF00238.20]	Ribosomal protein S17 [PF00366.21]; Ribosomal protein L14p/L23e [PF00238.20]_0	Translation	39	0.018270086	0.018981435	1.038935153
Arginosuccinate synthase [PF00764.20]	Arginosuccinate synthase [PF00764.20]_0	Amino acid metabolism	39	0.001983345	0.002058881	1.038084857
Ribosomal protein S10p/S20e [PF00338.23]	Ribosomal protein S10p/S20e [PF00338.23]_0	Translation	39	0.019671662	0.020379092	1.035961892
Ribosomal protein L20 [PF00453.19]	Ribosomal protein L20 [PF00453.19]_0	Translation	39	0.054843082	0.056094617	1.022820286
ATP synthase subunit C [PF00137.22]	ATP synthase subunit C [PF00137.22]_2	Energy metabolism	39	0.016511671	0.016337126	0.989428982
Prokaryotic Cytochrome C oxidase subunit IV [PF03626.15]	Prokaryotic Cytochrome C oxidase subunit IV [PF03626.15]_2	Energy metabolism	39	0.002765114	0.002698968	0.976078127
Ribosomal protein S9/S16 [PF00380.20]	Ribosomal protein S9/S16 [PF00380.20]_0	Translation	39	0.019085985	0.01862351	0.975768866
Ribosomal protein S15 [PF00312.23]	Ribosomal protein S15 [PF00312.23]_0	Translation	39	0.056032831	0.053253499	0.950398153
Ribosomal protein L1p/L10e family [PF00687.22]	Ribosomal protein L1p/L10e family [PF00687.22]_0	Translation	39	0.019206429	0.017901718	0.932069061
Ribosomal protein S6 [PF01250.18]	Ribosomal protein S6 [PF01250.18]_0	Translation	39	0.028314457	0.025729737	0.908713777
Ribosomal protein L14p/L23e [PF00238.20]	Ribosomal protein L14p/L23e [PF00238.20]_0	Translation	39	0.019912743	0.017551485	0.881419767
Ribosomal protein S11 [PF00411.20]	Ribosomal protein S11 [PF00411.20]_0	Translation	39	0.021285121	0.018039012	0.847493991
Ribosomal protein S3, C-terminal domain [PF00189.21]; KH domain [PF07650.18]	Ribosomal protein S3, C-terminal domain [PF00189.21]; KH domain [PF07650.18]_0	Translation	39	0.02091153	0.017405989	0.832363267
Hfq protein [PF17209.4]	Hfq protein [PF17209.4]_0	Cellular community - prokaryotes	39	0.017691118	0.014413075	0.814706847
Hfq protein [PF17209.4]	Hfq protein [PF17209.4]_1	Folding, sorting and degradation	39	0.017691118	0.014413075	0.814706847
Ribosomal protein L16p/L10e [PF00252.19]	Ribosomal protein L16p/L10e [PF00252.19]_0	Translation	39	0.028234987	0.02287846	0.810287601
ribosomal L5P family C-terminus [PF00673.22]; Ribosomal protein L5 [PF00281.20]	ribosomal L5P family C-terminus [PF00673.22]; Ribosomal protein L5 [PF00281.20]_0	Translation	39	0.023841124	0.019119559	0.801957127
Ribosomal protein L22p/L17e [PF00237.20]	Ribosomal protein L22p/L17e [PF00237.20]_0	Translation	39	0.016570933	0.013110909	0.791199218
Ribosomal protein L17 [PF01196.20]	Ribosomal protein L17 [PF01196.20]_0	Translation	39	0.022598261	0.017821663	0.78862983
Ribosomal protein S4/S9 N-terminal domain [PF00163.20]; S4 domain [PF01479.26]	Ribosomal protein S4/S9 N-terminal domain [PF00163.20]; S4 domain [PF01479.26]_0	Translation	39	0.024443542	0.018784552	0.76848731
Ribosomal protein S14p/S29e [PF00253.22]	Ribosomal protein S14p/S29e [PF00253.22]_0	Translation	39	0.010094397	0.007612642	0.754145313
Ribosomal protein S13/S18 [PF00416.23]	Ribosomal protein S13/S18 [PF00416.23]_0	Translation	39	0.034539047	0.025445359	0.736712827
Ribosomal L28 family [PF00830.20]	Ribosomal L28 family [PF00830.20]_0	Translation	39	0.061510041	0.0443494	0.721010739
Ribosomal protein L3 [PF00297.23]	Ribosomal protein L3 [PF00297.23]_0	Translation	39	0.019090478	0.012905481	0.676016635
Ribosomal protein L10 [PF00466.21]	Ribosomal protein L10 [PF00466.21]_0	Translation	39	0.041389823	0.027195174	0.657049778
ATP synthase B/B' CF(0) [PF00430.19]	ATP synthase B/B' CF(0) [PF00430.19]_2	Energy metabolism	39	0.012472522	0.008169936	0.655034793
Luciferase-like monooxygenase [PF00296.21]	Luciferase-like monooxygenase [PF00296.21]_0	Energy metabolism	39	0.006989636	0.004510432	0.645302795
Luciferase-like monooxygenase [PF00296.21]	Luciferase-like monooxygenase [PF00296.21]_2	Nucleotide metabolism	39	0.006989636	0.004510432	0.645302795
Ribosomal protein L23 [PF00276.21]	Ribosomal protein L23 [PF00276.21]_0	Translation	39	0.016007925	0.00973804	0.608326173
Ribosomal proteins 50S-L15, 50S-L18e, 60S-L27A [PF00828.20]	Ribosomal proteins 50S-L15, 50S-L18e, 60S-L27A [PF00828.20]_0	Translation	39	0.014860077	0.008107347	0.545579096
RNA polymerase Rpb3/RpoA insert domain [PF01000.27]; RNA polymerase Rpb3/Rpb11 dimerisation domain [PF01193.25]; Bacterial RNA polymerase, alpha chain C terminal domain [PF03118.16]	RNA polymerase Rpb3/RpoA insert domain [PF01000.27]; RNA polymerase Rpb3/Rpb11 dimerisation domain [PF01193.25]; Bacterial RNA polymerase, alpha chain C terminal domain [PF03118.16]_0	Transcription	39	0.030936126	0.016253984	0.525404635
Ribosomal L29 protein [PF00831.24]	Ribosomal L29 protein [PF00831.24]_0	Translation	39	0.025462265	0.011903304	0.467488045
Ribosomal protein L30p/L7e [PF00327.21]	Ribosomal protein L30p/L7e [PF00327.21]_0	Translation	39	0.010910687	0.004745704	0.434959234
SecY translocase [PF00344.21]	SecY translocase [PF00344.21]_0	Cellular community - prokaryotes	39	0.02552394	0.008702841	0.340967763
SecY translocase [PF00344.21]	SecY translocase [PF00344.21]_1	Membrane transport	39	0.02552394	0.008702841	0.340967763
SecY translocase [PF00344.21]	SecY translocase [PF00344.21]_2	Folding, sorting and degradation	39	0.02552394	0.008702841	0.340967763
